# ZNF574 is a Quality Control Factor For Defective Ribosome Biogenesis Intermediates

**DOI:** 10.1101/2024.04.26.591394

**Authors:** Jared F. Akers, Adrian Bothe, Hanna Suh, Carmen Jung, Zachary Stolp, Tanushree Ghosh, Liewei Yan, Yuming Wang, Tarabryn Grismer, Andreas Reyes, Tianyi Hu, Shouling Xu, Nenad Ban, Kamena K. Kostova

**Affiliations:** Carnegie Institution for Science, Biosphere Science and Engineering Division, Baltimore, MD, 21218, USA; Department of Biology, Institute of Molecular Biology and Biophysics, ETH Zurich, 8093 Zurich, Switzerland

## Abstract

Eukaryotic ribosome assembly is an intricate process that involves four ribosomal RNAs, 80 ribosomal proteins, and over 200 biogenesis factors that take part in numerous interdependent steps. This complexity creates a large genetic space in which pathogenic mutations can occur. “Dead-end” ribosome intermediates that result from biogenesis errors are rapidly degraded, affirming the existence of quality control pathway(s) that monitor ribosome assembly. However, the factors that differentiate between on-path and dead-end intermediates are unknown. We engineered a system to perturb ribosome assembly in human cells and discovered that faulty ribosomes are degraded via the ubiquitin proteasome system. We identified *ZNF574* as a key component of a novel quality control pathway, which we term the <u>R</u>ibosome <u>A</u>ssembly <u>S</u>urveillance <u>P</u>athway (RASP). Loss of ZNF574 results in the accumulation of faulty biogenesis intermediates that interfere with global ribosome production, further emphasizing the role of RASP in protein homeostasis and cellular health.
