## Supplementary material for "ZNF574 is a Quality Control Factor For Defective Ribosome Biogenesis Intermediates": Suplemental_Materials: Table_S3.xlsx

### Sheet: Sheet1
(-)Log p-value RPL10 mut / WT	Difference RPL10 mut / WT	Protein	Description	Protein Length
1.47617	-0.528367	A5YKK6	A5YKK6 CCR4-NOT transcription complex subunit 1 [OS=Homo sapiens]	2376
0.338535	0.114358	B5ME19	B5ME19 eukaryotic translation initiation factor 3 subunit C-like protein [OS=Homo sapiens]	914
1.46116	0.231555	O00203-1	O00203-1 AP-3 complex subunit beta-1 [OS=Homo sapiens]	1094
2.37998	0.729396	O00303	O00303 Eukaryotic translation initiation factor 3 subunit F [OS=Homo sapiens]	357
0.241752	0.319833	O00410	O00410 Importin-5 [OS=Homo sapiens]	1097
0.788237	0.685001	O00411	O00411 DNA-directed RNA polymerase, mitochondrial [OS=Homo sapiens]	1230
3.24999	-1.07102	O00425	O00425 Insulin-like growth factor 2 mRNA-binding protein 3 [OS=Homo sapiens]	579
3.12146	0.862716	O00541-1	O00541-1 Pescadillo homolog [OS=Homo sapiens]	588
1.7346	-0.226006	O00567	O00567 Nucleolar protein 56 [OS=Homo sapiens]	594
2.66001	-0.354931	O00571	O00571 ATP-dependent RNA helicase DDX3X [OS=Homo sapiens]	662
0.015908	-0.00541687	O14497	O14497 AT-rich interactive domain-containing protein 1A [OS=Homo sapiens]	2285
0.0690131	0.0207926	O14617-1	O14617-1 AP-3 complex subunit delta-1 [OS=Homo sapiens]	1153
0.49701	0.740351	O14646	O14646 Chromodomain-helicase-DNA-binding protein 1 [OS=Homo sapiens]	1710
2.91681	1.03405	O14744	O14744 Protein arginine N-methyltransferase 5 [OS=Homo sapiens]	637
0.346725	0.920181	O14757	O14757 Serine/threonine-protein kinase Chk1 [OS=Homo sapiens]	476
1.06222	0.65019	O14950	O14950 Myosin regulatory light chain 12B [OS=Homo sapiens]	172
2.06997	0.566916	O14980	O14980 Exportin-1 [OS=Homo sapiens]	1071
0.131393	-0.0868874	O15027-1	O15027-1 Protein transport protein Sec16A [OS=Homo sapiens]	2179
0.176377	0.0431283	O15042	O15042 U2 snRNP-associated SURP motif-containing protein [OS=Homo sapiens]	1029
1.78174	2.28655	O15091	O15091 Mitochondrial ribonuclease P protein 3 [OS=Homo sapiens]	583
1.96544	-0.808472	O15226	O15226 NF-kappa-B-repressing factor [OS=Homo sapiens]	690
1.56082	0.442946	O15269	O15269 serine palmitoyltransferase 1 [OS=Homo sapiens]	473
0.168728	-0.0437997	O15371	O15371 Eukaryotic translation initiation factor 3 subunit D [OS=Homo sapiens]	548
0.833042	0.259367	O15397-1	O15397-1 Importin-8 [OS=Homo sapiens]	1037
0.0527082	-0.0231419	O43143	O43143 Pre-mRNA-splicing factor ATP-dependent RNA helicase DHX15 [OS=Homo sapiens]	795
0.854613	0.128522	O43175	O43175 D-3-phosphoglycerate dehydrogenase [OS=Homo sapiens]	533
1.05732	0.353766	O43242	O43242 26S proteasome non-ATPase regulatory subunit 3 [OS=Homo sapiens]	534
2.29582	0.45939	O43592	O43592 Exportin-T [OS=Homo sapiens]	962
0.285519	-0.0870444	O43707	O43707 Alpha-actinin-4 [OS=Homo sapiens]	911
0.149515	0.0683492	O43818	O43818 U3 small nucleolar RNA-interacting protein 2 [OS=Homo sapiens]	475
0.550118	0.0951525	O60264	O60264 SWI/SNF-related matrix-associated actin-dependent regulator of chromatin subfamily A member 5 [OS=Homo sapiens]	1052
1.96204	0.372597	O60287	O60287 nucleolar pre-ribosomal-associated protein 1 [OS=Homo sapiens]	2271
1.32889	0.392964	O60313	O60313 Dynamin-like 120 kDa protein, mitochondrial [OS=Homo sapiens]	960
5.63015	-3.56763	O60524	O60524 nuclear export mediator factor NEMF [OS=Homo sapiens]	1076
0.136195	0.0543461	O60716-1	O60716-1 Catenin delta-1 [OS=Homo sapiens]	968
0.801659	-0.382928	O60814	O60814 Histone H2B type 1-K [OS=Homo sapiens]	126
1.10392	-0.184957	O60832-1	O60832-1 H/ACA ribonucleoprotein complex subunit 4 [OS=Homo sapiens]	514
0.00148181	-0.00123978	O75122	O75122 CLIP-associating protein 2 [OS=Homo sapiens]	1294
0.147037	0.277721	O75369-1	O75369-1 Filamin-B [OS=Homo sapiens]	2602
0.413584	1.20598	O75419	O75419 Cell division control protein 45 homolog [OS=Homo sapiens]	566
0.405893	0.500444	O75477	O75477 erlin-1 [OS=Homo sapiens]	346
0.617348	0.158074	O75533-1	O75533-1 splicing factor 3B subunit 1 [OS=Homo sapiens]	1304
0.626623	0.277529	O75616-1	O75616-1 GTPase Era, mitochondrial [OS=Homo sapiens]	437
2.62785	0.643815	O75643-1	O75643-1 U5 small nuclear ribonucleoprotein 200 kDa helicase [OS=Homo sapiens]	2136
1.09512	0.189977	O75746	O75746 Calcium-binding mitochondrial carrier protein Aralar1 [OS=Homo sapiens]	678
2.72828	-0.377108	O76021	O76021 Ribosomal L1 domain-containing protein 1 [OS=Homo sapiens]	490
0.0927299	0.0567303	O76031	O76031 ATP-dependent Clp protease ATP-binding subunit clpX-like, mitochondrial [OS=Homo sapiens]	633
0.715751	-0.188526	O94776	O94776 Metastasis-associated protein MTA2 [OS=Homo sapiens]	668
0.443366	0.217576	O94832	O94832 Unconventional myosin-Id [OS=Homo sapiens]	1006
0.404593	0.14016	O94906-1	O94906-1 Pre-mRNA-processing factor 6 [OS=Homo sapiens]	941
2.87104	0.376539	O95071	O95071 E3 ubiquitin-protein ligase UBR5 [OS=Homo sapiens]	2799
0.320544	-0.12735	O95347-1	O95347-1 structural maintenance of chromosomes protein 2 [OS=Homo sapiens]	1197
1.42011	-0.582858	O95625	O95625 Zinc finger and BTB domain-containing protein 11 [OS=Homo sapiens]	1053
4.17679	2.19696	O95714	O95714 E3 ubiquitin-protein ligase HERC2 [OS=Homo sapiens]	4834
0.433101	-1.051	O95758	O95758 polypyrimidine tract-binding protein 3 [OS=Homo sapiens]	552
2.24703	-0.97859	O95816	O95816 BAG family molecular chaperone regulator 2 [OS=Homo sapiens]	211
0.698747	-0.192453	O95831-1	O95831-1 Apoptosis-inducing factor 1, mitochondrial [OS=Homo sapiens]	613
1.42176	0.532148	O96019-1	O96019-1 Actin-like protein 6A [OS=Homo sapiens]	429
0.233579	0.128659	P02008	P02008 Hemoglobin subunit zeta [OS=Homo sapiens]	142
1.01705	0.709548	P02533	P02533 Keratin, type I cytoskeletal 14 [OS=Homo sapiens]	472
0.599296	0.728409	P02538	P02538 Keratin, type II cytoskeletal 6A [OS=Homo sapiens]	564
0.0856817	0.146973	P04406-1	P04406-1 glyceraldehyde-3-phosphate dehydrogenase [OS=Homo sapiens]	335
0.37822	0.148671	P04792	P04792 Heat shock protein beta-1 [OS=Homo sapiens]	205
1.58727	-0.809889	P04908	P04908 histone H2A type 1-B/E [OS=Homo sapiens]	130
0.0208391	0.00937398	P05023	P05023 Sodium/potassium-transporting ATPase subunit alpha-1 [OS=Homo sapiens]	1023
0.204324	0.269026	P05089	P05089 Arginase-1 [OS=Homo sapiens]	322
1.25476	0.653392	P05141	P05141 ADP/ATP translocase 2 [OS=Homo sapiens]	298
1.57721	-1.48779	P05386	P05386 60S acidic ribosomal protein P1 [OS=Homo sapiens]	114
1.92784	-1.90612	P05387	P05387 60S acidic ribosomal protein P2 [OS=Homo sapiens]	115
1.0125	-0.715405	P05388	P05388 60S acidic ribosomal protein P0 [OS=Homo sapiens]	317
0.903822	-0.315489	P05783	P05783 Keratin, type I cytoskeletal 18 [OS=Homo sapiens]	430
2.69081	-0.585243	P05787	P05787 Keratin, type II cytoskeletal 8 [OS=Homo sapiens]	483
0.0589101	-0.0280774	P06400	P06400 Retinoblastoma-associated protein [OS=Homo sapiens]	928
1.91072	0.763512	P06493	P06493 Cyclin-dependent kinase 1 [OS=Homo sapiens]	297
0.123532	-0.0388514	P06576	P06576 ATP synthase subunit beta, mitochondrial [OS=Homo sapiens]	529
2.16626	-1.06693	P06748	P06748 Nucleophosmin [OS=Homo sapiens]	294
0.367618	0.341194	P07355	P07355 Annexin A2 [OS=Homo sapiens]	339
1.87351	0.624863	P07437	P07437 tubulin beta chain [OS=Homo sapiens]	444
0.0573095	0.0372734	P07477	P07477 Trypsin-1 [OS=Homo sapiens]	247
1.17011	-2.05906	P07814	P07814 Bifunctional glutamate/proline--tRNA ligase [OS=Homo sapiens]	1512
1.48684	-1.47073	P07900	P07900 Heat shock protein HSP 90-alpha [OS=Homo sapiens]	732
0.125357	-0.0879141	P07910-1	P07910-1 Heterogeneous nuclear ribonucleoproteins C1/C2 [OS=Homo sapiens]	306
1.27355	0.100259	P08238	P08238 Heat shock protein HSP 90-beta [OS=Homo sapiens]	724
2.83299	-0.425162	P08670	P08670 Vimentin [OS=Homo sapiens]	466
2.8421	-2.81085	P08708	P08708 40S ribosomal protein S17 [OS=Homo sapiens]	135
1.14649	1.27796	P08779	P08779 Keratin, type I cytoskeletal 16 [OS=Homo sapiens]	473
3.96006	-2.75687	P08865	P08865 40S ribosomal protein SA [OS=Homo sapiens]	295
0.424478	1.13193	P09651-1	P09651-1 Heterogeneous nuclear ribonucleoprotein A1 [OS=Homo sapiens]	372
1.96642	-0.463474	P0DMV8	P0DMV8 heat shock 70 kDa protein 1A [OS=Homo sapiens]	641
2.53482	-0.540633	P10412	P10412 Histone H1.4 [OS=Homo sapiens]	219
0.608432	-0.217291	P10809	P10809 60 kDa heat shock protein, mitochondrial [OS=Homo sapiens]	573
1.95811	-0.536902	P11021	P11021 78 kDa glucose-regulated protein [OS=Homo sapiens]	654
2.69693	-0.288949	P11142-1	P11142-1 Heat shock cognate 71 kDa protein [OS=Homo sapiens]	646
0.0419962	-0.0161584	P11388-1	P11388-1 DNA topoisomerase 2-alpha [OS=Homo sapiens]	1531
1.98456	-1.29523	P11940-1	P11940-1 Polyadenylate-binding protein 1 [OS=Homo sapiens]	636
1.11991	0.791845	P12235	P12235 ADP/ATP translocase 1 [OS=Homo sapiens]	298
0.00214444	0.0135091	P12273	P12273 Prolactin-inducible protein [OS=Homo sapiens]	146
0.366441	0.179121	P12814-1	P12814-1 Alpha-actinin-1 [OS=Homo sapiens]	892
0.204108	0.101542	P12829	P12829 Myosin light chain 4 [OS=Homo sapiens]	197
0.00758518	-0.00430107	P12956	P12956 X-ray repair cross-complementing protein 6 [OS=Homo sapiens]	609
6.17662	-4.20343	P13639	P13639 Elongation factor 2 [OS=Homo sapiens]	858
0.622283	0.51258	P13647	P13647 keratin, type II cytoskeletal 5 [OS=Homo sapiens]	590
1.96805	0.62869	P14678-1	P14678-1 Small nuclear ribonucleoprotein-associated proteins B and B' [OS=Homo sapiens]	240
0.270352	0.337017	P14923	P14923 Junction plakoglobin [OS=Homo sapiens]	745
3.97335	-2.99614	P15880	P15880 40S ribosomal protein S2 [OS=Homo sapiens]	293
0.302998	0.351566	P15924-1	P15924-1 Desmoplakin [OS=Homo sapiens]	2871
0.579102	-0.14771	P16401	P16401 Histone H1.5 [OS=Homo sapiens]	226
0.311619	-0.0882943	P16615	P16615 Sarcoplasmic/endoplasmic reticulum calcium ATPase 2 [OS=Homo sapiens]	1042
3.29308	-2.97227	P16632-1	P16632-1 40S ribosomal protein S24 [OS=Homo sapiens]	133
1.26406	-0.353247	P17812	P17812 CTP synthase 1 [OS=Homo sapiens]	591
2.25105	-0.461019	P17844	P17844 probable ATP-dependent RNA helicase DDX5 [OS=Homo sapiens]	614
0.162747	-0.0339355	P17858-1	P17858-1 ATP-dependent 6-phosphofructokinase, liver type [OS=Homo sapiens]	780
0.30386	0.128012	P17987	P17987 T-complex protein 1 subunit alpha [OS=Homo sapiens]	556
1.23688	-0.626201	P18077	P18077 60S ribosomal protein L35a [OS=Homo sapiens]	110
0.429543	-0.278607	P18124	P18124 60S ribosomal protein L7 [OS=Homo sapiens]	248
0.829905	-0.485911	P18621	P18621 60S ribosomal protein L17 [OS=Homo sapiens]	184
0.664752	-0.35287	P19338	P19338 Nucleolin [OS=Homo sapiens]	710
0.0152919	-0.0643921	P20930	P20930 Filaggrin [OS=Homo sapiens]	4061
0.456846	0.252886	P22087	P22087 rRNA 2'-O-methyltransferase fibrillarin [OS=Homo sapiens]	321
1.28042	-0.399477	P22626	P22626 heterogeneous nuclear ribonucleoproteins A2/B1 [OS=Homo sapiens]	353
1.71106	-0.843564	P23246-1	P23246-1 splicing factor, proline- and glutamine-rich [OS=Homo sapiens]	707
3.33413	-2.69997	P23396-1	P23396-1 40S ribosomal protein S3 [OS=Homo sapiens]	243
0.27839	-0.117581	P23588	P23588 eukaryotic translation initiation factor 4B [OS=Homo sapiens]	611
0.701363	0.153857	P25205	P25205 DNA replication licensing factor mcm3 [OS=Homo sapiens]	808
0.237696	0.696224	P25311	P25311 Zinc-alpha-2-glycoprotein [OS=Homo sapiens]	298
2.39463	-2.82637	P25398	P25398 40S ribosomal protein S12 [OS=Homo sapiens]	132
0.47911	0.0972226	P25705-1	P25705-1 ATP synthase subunit alpha, mitochondrial [OS=Homo sapiens]	553
0.667108	2.13528	P25789	P25789 Proteasome subunit alpha type-4 [OS=Homo sapiens]	261
2.00976	-0.461817	P26373-1	P26373-1 60S ribosomal protein L13 [OS=Homo sapiens]	211
2.1116	-0.307159	P26641	P26641 elongation factor 1-gamma [OS=Homo sapiens]	437
1.17511	-0.725005	P27635	P27635 60S ribosomal protein L10 [OS=Homo sapiens]	214
0.971507	0.141568	P27708	P27708 CAD protein [OS=Homo sapiens]	2225
0.577585	0.301674	P28288	P28288 ATP-binding cassette sub-family D member 3 [OS=Homo sapiens]	659
1.28695	0.300442	P28340	P28340 DNA polymerase delta catalytic subunit [OS=Homo sapiens]	1107
0.0413351	-0.186838	P29508	P29508 Serpin B3 [OS=Homo sapiens]	390
0.773351	-0.320708	P30050-1	P30050-1 60S ribosomal protein L12 [OS=Homo sapiens]	165
0.484947	0.236387	P31689-1	P31689-1 DnaJ homolog subfamily A member 1 [OS=Homo sapiens]	397
0.26638	-0.504689	P31942	P31942 Heterogeneous nuclear ribonucleoprotein H3 [OS=Homo sapiens]	346
0.595929	0.452588	P31943	P31943 Heterogeneous nuclear ribonucleoprotein H [OS=Homo sapiens]	449
0.0332004	-0.123788	P31944	P31944 Caspase-14 [OS=Homo sapiens]	242
0.830066	2.02615	P32119	P32119 Peroxiredoxin-2 [OS=Homo sapiens]	198
0.0143787	0.0236511	P32969	P32969 60S ribosomal protein L9 [OS=Homo sapiens]	192
1.84687	0.311474	P33992	P33992 DNA replication licensing factor mcm5 [OS=Homo sapiens]	734
0.389875	0.07488	P33993-1	P33993-1 DNA replication licensing factor MCM7 [OS=Homo sapiens]	719
1.04285	0.197496	P35251-1	P35251-1 Replication factor C subunit 1 [OS=Homo sapiens]	1148
0.695133	-0.438662	P35268	P35268 60S ribosomal protein L22 [OS=Homo sapiens]	128
3.01186	0.791674	P35580	P35580 Myosin-10 [OS=Homo sapiens]	1976
1.46646	-0.475032	P35606	P35606 Coatomer subunit beta' [OS=Homo sapiens]	906
2.37686	-0.477287	P35637-1	P35637-1 RNA-binding protein FUS [OS=Homo sapiens]	526
0.411068	-0.278657	P35658-1	P35658-1 Nuclear pore complex protein Nup214 [OS=Homo sapiens]	2090
1.80412	0.254192	P36542-1	P36542-1 ATP synthase subunit gamma, mitochondrial [OS=Homo sapiens]	298
0.30462	-0.146556	P36578	P36578 60S ribosomal protein L4 [OS=Homo sapiens]	427
0.295729	0.108938	P36776	P36776 Lon protease homolog, mitochondrial [OS=Homo sapiens]	959
1.16338	-0.250408	P36873-1	P36873-1 serine/threonine-protein phosphatase PP1-gamma catalytic subunit [OS=Homo sapiens]	323
2.88631	-0.366302	P38646	P38646 Stress-70 protein, mitochondrial [OS=Homo sapiens]	679
1.75401	1.08693	P38919	P38919 Eukaryotic initiation factor 4A-III [OS=Homo sapiens]	411
0.892883	-0.518059	P38935	P38935 DNA-binding protein SMUBP-2 [OS=Homo sapiens]	993
3.5515	-3.16034	P39019	P39019 40S ribosomal protein S19 [OS=Homo sapiens]	145
0.764707	-0.359175	P39023	P39023 60S ribosomal protein L3 [OS=Homo sapiens]	403
0.00197468	0.000891368	P40227-1	P40227-1 T-complex protein 1 subunit zeta [OS=Homo sapiens]	531
0.644558	-0.514762	P40429	P40429 60S ribosomal protein L13a [OS=Homo sapiens]	203
0.092856	-0.0359205	P41091	P41091 eukaryotic translation initiation factor 2 subunit 3 [OS=Homo sapiens]	472
1.06651	-0.347024	P42285	P42285 Superkiller viralicidic activity 2-like 2 [OS=Homo sapiens]	1042
2.74591	0.641272	P42345	P42345 Serine/threonine-protein kinase mTOR [OS=Homo sapiens]	2549
2.40734	0.49699	P42356-1	P42356-1 phosphatidylinositol 4-kinase alpha [OS=Homo sapiens]	2044
3.80418	-3.64313	P42677	P42677 40S ribosomal protein S27 [OS=Homo sapiens]	84
0.82718	1.7415	P42695	P42695 condensin-2 complex subunit D3 [OS=Homo sapiens]	1498
0.436579	-0.1678	P42696	P42696 RNA-binding protein 34 [OS=Homo sapiens]	430
0.88559	0.154109	P42704	P42704 Leucine-rich PPR motif-containing protein, mitochondrial [OS=Homo sapiens]	1394
0.845995	-0.606015	P42766	P42766 60S ribosomal protein L35 [OS=Homo sapiens]	123
1.03558	0.213336	P43243	P43243 Matrin-3 [OS=Homo sapiens]	847
1.74743	0.441465	P43490	P43490 nicotinamide phosphoribosyltransferase [OS=Homo sapiens]	491
1.82001	-0.62737	P46087	P46087 Probable 28S rRNA (cytosine(4447)-C(5))-methyltransferase [OS=Homo sapiens]	812
0.358012	-0.256687	P46776	P46776 60S ribosomal protein L27a [OS=Homo sapiens]	148
0.460322	-0.250864	P46777	P46777 60S ribosomal protein L5 [OS=Homo sapiens]	297
0.64383	-0.44757	P46778	P46778 60S ribosomal protein L21 [OS=Homo sapiens]	160
1.18167	-0.535978	P46779	P46779 60S ribosomal protein L28 [OS=Homo sapiens]	137
3.30217	-3.01468	P46781	P46781 40S ribosomal protein S9 [OS=Homo sapiens]	194
3.99226	-2.95798	P46782	P46782 40S ribosomal protein S5 [OS=Homo sapiens]	204
4.44689	-3.2317	P46783	P46783 40S ribosomal protein S10 [OS=Homo sapiens]	165
1.50501	0.373969	P46977	P46977 Dolichyl-diphosphooligosaccharide--protein glycosyltransferase subunit STT3A [OS=Homo sapiens]	705
3.31391	2.66083	P47756-1	P47756-1 F-actin-capping protein subunit beta [OS=Homo sapiens]	277
1.81701	-0.733276	P47914	P47914 60S ribosomal protein L29 [OS=Homo sapiens]	159
0.539378	0.155563	P48444	P48444 Coatomer subunit delta [OS=Homo sapiens]	511
0.901712	-0.485237	P49207	P49207 60S ribosomal protein L34 [OS=Homo sapiens]	117
0.751783	-1.24748	P49327	P49327 Fatty acid synthase [OS=Homo sapiens]	2511
0.859938	-0.634365	P49368-1	P49368-1 T-complex protein 1 subunit gamma [OS=Homo sapiens]	545
1.8286	0.352623	P50454	P50454 Serpin H1 [OS=Homo sapiens]	418
1.13926	-0.540279	P50914	P50914 60S ribosomal protein L14 [OS=Homo sapiens]	215
0.385367	0.0856463	P51532-1	P51532-1 Transcription activator BRG1 [OS=Homo sapiens]	1647
2.06612	-0.31125	P52272	P52272 Heterogeneous nuclear ribonucleoprotein M [OS=Homo sapiens]	730
0.15281	0.100839	P52597	P52597 Heterogeneous nuclear ribonucleoprotein F [OS=Homo sapiens]	415
0.468025	0.146464	P52701	P52701 DNA mismatch repair protein MSH6 [OS=Homo sapiens]	1360
1.50758	0.497706	P52756	P52756 RNA-binding protein 5 [OS=Homo sapiens]	815
0.953138	0.605531	P53007	P53007 Tricarboxylate transport protein, mitochondrial [OS=Homo sapiens]	311
1.30393	0.374634	P53618	P53618 Coatomer subunit beta [OS=Homo sapiens]	953
0.600194	-0.143028	P53621-1	P53621-1 coatomer subunit alpha [OS=Homo sapiens]	1224
2.34236	1.46793	P54105	P54105 Methylosome subunit pICln [OS=Homo sapiens]	237
1.83207	0.472731	P54132	P54132 Bloom syndrome protein [OS=Homo sapiens]	1417
0.00337783	0.000282288	P54136-1	P54136-1 arginine--tRNA ligase, cytoplasmic [OS=Homo sapiens]	660
0.0182945	-0.0129509	P54886	P54886 delta-1-pyrroline-5-carboxylate synthase [OS=Homo sapiens]	795
2.2359	0.318657	P55060-1	P55060-1 Exportin-2 [OS=Homo sapiens]	971
0.000805077	0.000359217	P55769	P55769 NHP2-like protein 1 [OS=Homo sapiens]	128
2.08998	0.521322	P55884	P55884 Eukaryotic translation initiation factor 3 subunit B [OS=Homo sapiens]	814
0.674981	-0.369499	P56182	P56182 Ribosomal RNA processing protein 1 homolog A [OS=Homo sapiens]	461
0.159014	-0.0193272	P56192	P56192 Methionine--tRNA ligase, cytoplasmic [OS=Homo sapiens]	900
3.31811	3.5026	P56537-1	P56537-1 eukaryotic translation initiation factor 6 [OS=Homo sapiens]	245
0.6829	0.572688	P57088	P57088 Transmembrane protein 33 [OS=Homo sapiens]	247
2.53575	0.653599	P57678	P57678 Gem-associated protein 4 [OS=Homo sapiens]	1058
0.196968	-0.135847	P57740	P57740 Nuclear pore complex protein Nup107 [OS=Homo sapiens]	925
1.5445	0.611181	P60228	P60228 Eukaryotic translation initiation factor 3 subunit E [OS=Homo sapiens]	445
2.56901	0.812117	P60709	P60709 Actin, cytoplasmic 1 [OS=Homo sapiens]	375
0.488234	0.248213	P60842	P60842 Eukaryotic initiation factor 4A-I [OS=Homo sapiens]	406
2.94551	-2.99647	P60866	P60866 40S ribosomal protein S20 [OS=Homo sapiens]	119
1.7538	0.868183	P61158	P61158 actin-related protein 3 [OS=Homo sapiens]	418
4.79934	-3.07362	P61247	P61247 40S ribosomal protein S3a [OS=Homo sapiens]	264
1.09385	-0.609259	P61254	P61254 60S ribosomal protein L26 [OS=Homo sapiens]	145
0.228598	-0.224957	P61313-1	P61313-1 60S ribosomal protein L15 [OS=Homo sapiens]	204
0.31794	-0.315018	P61353	P61353 60S ribosomal protein L27 [OS=Homo sapiens]	136
0.911356	-0.631922	P61513	P61513 60S ribosomal protein L37a [OS=Homo sapiens]	92
1.95118	0.425721	P61619	P61619 Protein transport protein Sec61 subunit alpha isoform 1 [OS=Homo sapiens]	476
1.17057	-0.656219	P61927	P61927 60S ribosomal protein L37 [OS=Homo sapiens]	97
2.11986	-0.47858	P61978-2	P61978-2 Isoform 2 of Heterogeneous nuclear ribonucleoprotein K [OS=Homo sapiens]	464
3.60276	-3.0588	P62081	P62081 40S ribosomal protein S7 [OS=Homo sapiens]	194
3.0653	-2.67475	P62241	P62241 40S ribosomal protein S8 [OS=Homo sapiens]	208
3.12484	-3.36489	P62244	P62244 40S ribosomal protein S15a [OS=Homo sapiens]	130
2.27421	-2.92035	P62249	P62249 40S ribosomal protein S16 [OS=Homo sapiens]	146
3.58403	-2.89958	P62263	P62263 40S ribosomal protein S14 [OS=Homo sapiens]	151
2.7707	-3.18536	P62266	P62266 40S ribosomal protein S23 [OS=Homo sapiens]	143
3.28396	-2.86345	P62269	P62269 40S ribosomal protein S18 [OS=Homo sapiens]	152
2.68152	-3.06188	P62273-1	P62273-1 40S ribosomal protein S29 [OS=Homo sapiens]	56
3.07847	-3.09953	P62277	P62277 40S ribosomal protein S13 [OS=Homo sapiens]	151
4.67611	-3.31354	P62280	P62280 40S ribosomal protein S11 [OS=Homo sapiens]	158
0.625834	0.930267	P62314	P62314 Small nuclear ribonucleoprotein Sm D1 [OS=Homo sapiens]	119
1.42605	0.565231	P62316	P62316 Small nuclear ribonucleoprotein Sm D2 [OS=Homo sapiens]	118
0.855066	0.738279	P62318	P62318 small nuclear ribonucleoprotein sm d3 [OS=Homo sapiens]	126
0.0983883	-0.0658315	P62424	P62424 60S ribosomal protein L7a [OS=Homo sapiens]	266
2.7161	-2.93079	P62701	P62701 40S ribosomal protein S4, X isoform [OS=Homo sapiens]	263
1.57386	0.426195	P62736	P62736 Actin, aortic smooth muscle [OS=Homo sapiens]	377
1.19138	-0.407237	P62750	P62750 60S ribosomal protein L23a [OS=Homo sapiens]	156
3.65235	-2.85897	P62753	P62753 40S RIBOSOMAL PROTEIN S6 [OS=Homo sapiens]	249
0.984504	-0.709583	P62805	P62805 histone H4 [OS=Homo sapiens]	103
0.793457	-0.514893	P62829	P62829 60S ribosomal protein L23 [OS=Homo sapiens]	140
4.1643	-3.45891	P62841	P62841 40S ribosomal protein S15 [OS=Homo sapiens]	145
3.93532	-3.18467	P62851	P62851 40S ribosomal protein S25 [OS=Homo sapiens]	125
4.44264	-3.10791	P62854	P62854 40S ribosomal protein S26 [OS=Homo sapiens]	115
5.5233	-3.43298	P62857	P62857 40S ribosomal protein S28 [OS=Homo sapiens]	69
3.18773	-3.64888	P62861	P62861 40S ribosomal protein S30 [OS=Homo sapiens]	59
0.37195	-0.343815	P62888	P62888 60S ribosomal protein L30 [OS=Homo sapiens]	115
0.223498	-0.509949	P62891	P62891 60S ribosomal protein L39 [OS=Homo sapiens]	51
1.59173	-0.710087	P62899	P62899 60S ribosomal protein L31 [OS=Homo sapiens]	125
0.0500517	-0.0725028	P62906	P62906 60S ribosomal protein L10A [OS=Homo sapiens]	217
0.550424	-0.537197	P62910	P62910 60S ribosomal protein L32 [OS=Homo sapiens]	135
0.85888	-0.446231	P62913	P62913 60S ribosomal protein L11 [OS=Homo sapiens]	178
1.11777	-0.312151	P62913-2	P62913-2 Isoform 2 of 60S ribosomal protein L11 [OS=Homo sapiens]	177
1.0138	-0.459854	P62917	P62917 60S ribosomal protein L8 [OS=Homo sapiens]	257
1.19683	-0.403554	P62987	P62987 Ubiquitin-60S ribosomal protein L40 [OS=Homo sapiens]	128
3.31564	1.1863	P62995	P62995 transformer-2 protein homolog beta [OS=Homo sapiens]	288
1.33308	-0.531282	P63173	P63173 60s ribosomal protein l38 [OS=Homo sapiens]	70
4.68366	-3.48093	P63220	P63220 40S ribosomal protein S21 [OS=Homo sapiens]	83
2.82709	-2.50295	P63244	P63244 Guanine nucleotide-binding protein subunit beta-2-like 1 [OS=Homo sapiens]	317
0.0112695	0.0200825	P63261	P63261 Actin, cytoplasmic 2 [OS=Homo sapiens]	375
2.08084	-0.835412	P67809	P67809 Nuclease-sensitive element-binding protein 1 [OS=Homo sapiens]	324
0.630326	0.224599	P68104	P68104 Elongation factor 1-alpha 1 [OS=Homo sapiens]	462
1.76513	0.712459	P68363	P68363 Tubulin alpha-1B chain [OS=Homo sapiens]	451
1.44487	0.435155	P68371	P68371 Tubulin beta-4B chain [OS=Homo sapiens]	445
1.13943	0.177378	P78332	P78332 RNA-binding protein 6 [OS=Homo sapiens]	1123
0.292726	0.0916608	P78344-1	P78344-1 Eukaryotic translation initiation factor 4 gamma 2 [OS=Homo sapiens]	907
2.35139	0.781394	P78527	P78527 DNA-dependent protein kinase catalytic subunit [OS=Homo sapiens]	4128
0.100015	0.340104	P81605	P81605 Dermcidin [OS=Homo sapiens]	110
0.344916	-0.353693	P83731	P83731 60S ribosomal protein L24 [OS=Homo sapiens]	157
1.82077	-0.750771	P83881	P83881 60S ribosomal protein L36a [OS=Homo sapiens]	106
1.33405	-0.812159	P84098	P84098 60S ribosomal protein L19 [OS=Homo sapiens]	196
4.75604	-0.949586	P98175-1	P98175-1 RNA-binding protein 10 [OS=Homo sapiens]	930
1.13258	0.567692	Q00325-1	Q00325-1 Phosphate carrier protein, mitochondrial [OS=Homo sapiens]	362
0.99596	-0.378019	Q00610-1	Q00610-1 Clathrin heavy chain 1 [OS=Homo sapiens]	1675
0.0712592	0.0199827	Q00839	Q00839 Heterogeneous nuclear ribonucleoprotein U [OS=Homo sapiens]	825
0.684077	-0.126071	Q01081	Q01081 Splicing factor U2AF 35 kDa subunit [OS=Homo sapiens]	240
0.0463214	-0.0134926	Q01082-1	Q01082-1 Spectrin beta chain, non-erythrocytic 1 [OS=Homo sapiens]	2364
0.389219	0.450391	Q01813	Q01813 ATP-dependent 6-phosphofructokinase, platelet type [OS=Homo sapiens]	784
2.93349	-0.748453	Q01844	Q01844 RNA-binding protein EWS [OS=Homo sapiens]	656
0.28446	0.236622	Q02413	Q02413 Desmoglein-1 [OS=Homo sapiens]	1049
0.427512	-0.448679	Q02543	Q02543 60S ribosomal protein L18a [OS=Homo sapiens]	176
0.646498	-0.277168	Q02878	Q02878 60S ribosomal protein L6 [OS=Homo sapiens]	288
0.0356388	-0.0492916	Q02880	Q02880 DNA topoisomerase 2-beta [OS=Homo sapiens]	1626
0.706964	0.289132	Q02978	Q02978 Mitochondrial 2-oxoglutarate/malate carrier protein [OS=Homo sapiens]	314
1.84805	-0.898037	Q03169	Q03169 Tumor necrosis factor alpha-induced protein 2 [OS=Homo sapiens]	654
0.00421118	0.0017306	Q03701	Q03701 CCAAT/enhancer-binding protein zeta [OS=Homo sapiens]	1054
0.31089	-0.334721	Q04695	Q04695 Keratin, type I cytoskeletal 17 [OS=Homo sapiens]	432
1.01607	-0.168649	Q06187	Q06187 Tyrosine-protein kinase BTK [OS=Homo sapiens]	659
0.702676	-0.543185	Q07020	Q07020 60S ribosomal protein L18 [OS=Homo sapiens]	188
1.10267	3.24102	Q08170	Q08170 Serine/arginine-rich splicing factor 4 [OS=Homo sapiens]	494
2.90368	-0.681624	Q08211	Q08211 Atp-dependent rna helicase a [OS=Homo sapiens]	1270
0.143474	0.22705	Q08554-1	Q08554-1 Desmocollin-1 [OS=Homo sapiens]	894
0.343471	0.111533	Q08J23	Q08J23 tRNA (Cytosine(34)-C(5))-methyltransferase [OS=Homo sapiens]	767
2.1952	-0.331945	Q09161	Q09161 Nuclear cap-binding protein subunit 1 [OS=Homo sapiens]	790
0.0932872	0.0636978	Q10570	Q10570 Cleavage and polyadenylation specificity factor subunit 1 [OS=Homo sapiens]	1443
0.694537	0.320603	Q12769	Q12769 nuclear pore complex protein Nup160 [OS=Homo sapiens]	1436
0.0053925	-0.0034771	Q12788	Q12788 Transducin beta-like protein 3 [OS=Homo sapiens]	808
1.61148	-1.45433	Q12789-2	Q12789-2 General transcription factor 3C polypeptide 1 [OS=Homo sapiens]	2109
1.61713	0.852984	Q12824-1	Q12824-1 SWI/SNF-related matrix-associated actin-dependent regulator of chromatin subfamily B member 1 [OS=Homo sapiens]	385
1.85813	-2.02551	Q12894	Q12894 Interferon-related developmental regulator 2 [OS=Homo sapiens]	506
1.91155	-0.358125	Q12906-1	Q12906-1 Interleukin enhancer-binding factor 3 [OS=Homo sapiens]	894
0.154782	0.0171579	Q13045-1	Q13045-1 protein flightless-1 homolog [OS=Homo sapiens]	1269
0.288147	-0.785329	Q13151	Q13151 Heterogeneous nuclear ribonucleoprotein A0 [OS=Homo sapiens]	305
0.521268	-0.837728	Q13206	Q13206 probable ATP-dependent RNA helicase DDX10 [OS=Homo sapiens]	875
0.694621	-0.208949	Q13263	Q13263 Transcription intermediary factor 1-beta [OS=Homo sapiens]	835
0.657382	0.103885	Q13283	Q13283 Ras GTPase-activating protein-binding protein 1 [OS=Homo sapiens]	466
1.39797	1.66082	Q13347	Q13347 Eukaryotic translation initiation factor 3 subunit I [OS=Homo sapiens]	325
0.933647	-1.64891	Q13523	Q13523 Serine/threonine-protein kinase PRP4 homolog [OS=Homo sapiens]	1007
1.43327	0.336392	Q13576-1	Q13576-1 Ras GTPase-activating-like protein IQGAP2 [OS=Homo sapiens]	1575
1.8098	-0.726845	Q13610	Q13610 Periodic tryptophan protein 1 homolog [OS=Homo sapiens]	501
0.150774	-0.0592283	Q13619-1	Q13619-1 cullin-4A [OS=Homo sapiens]	759
0.0358688	0.0121918	Q13813	Q13813 Spectrin alpha chain, non-erythrocytic 1 [OS=Homo sapiens]	2472
1.60733	-0.348235	Q13823	Q13823 Nucleolar GTP-binding protein 2 [OS=Homo sapiens]	731
1.10719	0.32752	Q13895	Q13895 Bystin [OS=Homo sapiens]	437
0.898997	-0.143412	Q14103	Q14103 heterogeneous nuclear ribonucleoprotein D0 [OS=Homo sapiens]	355
0.338357	0.0583172	Q14145	Q14145 Kelch-like ECH-associated protein 1 [OS=Homo sapiens]	624
0.758708	0.703311	Q14146	Q14146 Unhealthy ribosome biogenesis protein 2 homolog [OS=Homo sapiens]	1524
1.69321	0.674981	Q14152	Q14152 Eukaryotic translation initiation factor 3 subunit A [OS=Homo sapiens]	1382
0.177426	0.0745544	Q14498-1	Q14498-1 RNA-binding protein 39 [OS=Homo sapiens]	530
1.23159	0.339288	Q14671-1	Q14671-1 Pumilio homolog 1 [OS=Homo sapiens]	1186
1.88918	-0.510164	Q14684	Q14684 Ribosomal RNA processing protein 1 homolog B [OS=Homo sapiens]	758
1.15507	-0.375804	Q14690	Q14690 Protein RRP5 homolog [OS=Homo sapiens]	1871
0.593588	-0.204407	Q14692	Q14692 ribosome biogenesis protein BMS1 homolog [OS=Homo sapiens]	1282
0.261238	-0.119174	Q14694	Q14694 Ubiquitin carboxyl-terminal hydrolase 10 [OS=Homo sapiens]	798
1.09776	0.980015	Q14738-1	Q14738-1 Serine/threonine-protein phosphatase 2A 56 kDa regulatory subunit delta isoform [OS=Homo sapiens]	602
0.425357	0.0677821	Q14839	Q14839 Chromodomain-helicase-DNA-binding protein 4 [OS=Homo sapiens]	1912
0.861964	-0.671448	Q14978-1	Q14978-1 nucleolar and coiled-body phosphoprotein 1 [OS=Homo sapiens]	699
0.522868	-0.275257	Q14980-1	Q14980-1 nuclear mitotic apparatus protein 1 [OS=Homo sapiens]	2115
1.94744	0.339327	Q14C86-1	Q14C86-1 GTPase-activating protein and VPS9 domain-containing protein 1 [OS=Homo sapiens]	1478
0.194601	0.395809	Q15003	Q15003 Condensin complex subunit 2 [OS=Homo sapiens]	741
0.328694	0.385908	Q15021	Q15021 condensin complex subunit 1 [OS=Homo sapiens]	1401
2.56555	0.552498	Q15029	Q15029 116 kDa U5 small nuclear ribonucleoprotein component [OS=Homo sapiens]	972
2.09245	-0.61057	Q15050	Q15050 Ribosome biogenesis regulatory protein homolog [OS=Homo sapiens]	365
0.51698	-0.137246	Q15061	Q15061 WD repeat-containing protein 43 [OS=Homo sapiens]	677
2.36847	-0.620998	Q15149-1	Q15149-1 plectin [OS=Homo sapiens]	4684
1.85102	0.545635	Q15208	Q15208 serine/threonine-protein kinase 38 [OS=Homo sapiens]	465
2.42472	-0.706335	Q15233	Q15233 Non-POU domain-containing octamer-binding protein [OS=Homo sapiens]	471
1.27762	-0.315267	Q15365	Q15365 Poly(RC)-binding protein 1 [OS=Homo sapiens]	356
1.95117	0.428949	Q15393-1	Q15393-1 Splicing factor 3B subunit 3 [OS=Homo sapiens]	1217
3.48982	0.748901	Q15645	Q15645 Pachytene checkpoint protein 2 homolog [OS=Homo sapiens]	432
2.81309	0.530786	Q15717	Q15717 ELAV-like protein 1 [OS=Homo sapiens]	326
1.15805	0.642334	Q16629	Q16629 serine/arginine-rich splicing factor 7 [OS=Homo sapiens]	238
1.05188	0.315723	Q16643	Q16643 drebrin [OS=Homo sapiens]	649
1.46788	-0.346719	Q16891	Q16891 MICOS complex subunit Mic60 [OS=Homo sapiens]	758
2.08124	0.303781	Q29RF7-1	Q29RF7-1 Sister chromatid cohesion protein PDS5 homolog A [OS=Homo sapiens]	1337
1.68909	1.83477	Q2NL82	Q2NL82 Pre-rRNA-processing protein TSR1 homolog [OS=Homo sapiens]	804
1.15653	0.28741	Q2Q1W2	Q2Q1W2 E3 ubiquitin-protein ligase TRIM71 [OS=Homo sapiens]	868
1.39525	0.273292	Q3ZCQ8	Q3ZCQ8 Mitochondrial import inner membrane translocase subunit TIM50 [OS=Homo sapiens]	353
0.814722	0.308884	Q49A26-1	Q49A26-1 Putative oxidoreductase GLYR1 [OS=Homo sapiens]	553
1.12462	-0.339514	Q4G0J3	Q4G0J3 La-related protein 7 [OS=Homo sapiens]	582
1.02949	0.448725	Q5BKZ1	Q5BKZ1 DBIRD complex subunit ZNF326 [OS=Homo sapiens]	582
0.240201	-0.104066	Q5C9Z4	Q5C9Z4 nucleolar MIF4G domain-containing protein 1 [OS=Homo sapiens]	860
0.0467112	-0.0832882	Q5D862	Q5D862 Filaggrin-2 [OS=Homo sapiens]	2391
0.532264	0.131259	Q5JTH9-1	Q5JTH9-1 RRP12-like protein [OS=Homo sapiens]	1297
0.110315	0.0585969	Q5SRE5	Q5SRE5 Nucleoporin NUP188 homolog [OS=Homo sapiens]	1749
0.963592	-0.43519	Q5SSJ5-1	Q5SSJ5-1 Heterochromatin protein 1-binding protein 3 [OS=Homo sapiens]	553
1.9924	0.302315	Q5T4S7-1	Q5T4S7-1 e3 ubiquitin-protein ligase UBR4 [OS=Homo sapiens]	5183
0.0797155	0.134413	Q5T749	Q5T749 Keratinocyte proline-rich protein [OS=Homo sapiens]	579
1.8481	0.564263	Q5UIP0	Q5UIP0 Telomere-associated protein RIF1 [OS=Homo sapiens]	2472
1.06888	0.208224	Q5VYK3	Q5VYK3 Proteasome-associated protein ECM29 homolog [OS=Homo sapiens]	1845
0.329126	-0.750682	Q5VZL5	Q5VZL5 Zinc finger MYM-type protein 4 [OS=Homo sapiens]	1548
0.280716	0.128031	Q5W0B1	Q5W0B1 RING finger protein 219 [OS=Homo sapiens]	726
3.12164	1.67707	Q6DKI1	Q6DKI1 60S ribosomal protein L7-like 1 [OS=Homo sapiens]	246
0.324778	0.849115	Q6KB66	Q6KB66 Keratin, type II cytoskeletal 80 [OS=Homo sapiens]	452
0.821968	0.546619	Q6NW34	Q6NW34 Uncharacterized protein C3orf17 [OS=Homo sapiens]	567
2.72607	0.583789	Q6P2Q9	Q6P2Q9 Pre-mRNA-processing-splicing factor 8 [OS=Homo sapiens]	2335
0.582861	0.979134	Q6P3X3	Q6P3X3 tetratricopeptide repeat protein 27 [OS=Homo sapiens]	843
4.09474	-1.82153	Q6PKG0-1	Q6PKG0-1 La-related protein 1 [OS=Homo sapiens]	1096
1.59172	-0.48154	Q6RFH5-1	Q6RFH5-1 WD repeat-containing protein 74 [OS=Homo sapiens]	385
1.90876	0.321882	Q6UB35-1	Q6UB35-1 Monofunctional C1-tetrahydrofolate synthase, mitochondrial [OS=Homo sapiens]	978
0.116949	-0.349361	Q6ZVX7	Q6ZVX7 F-box only protein 50 [OS=Homo sapiens]	275
2.25895	1.5614	Q70IA6-1	Q70IA6-1 MOB kinase activator 2 [OS=Homo sapiens]	237
0.678888	1.62448	Q70J99-1	Q70J99-1 Protein unc-13 homolog D [OS=Homo sapiens]	1090
0.890268	0.634494	Q7L0Y3	Q7L0Y3 Mitochondrial ribonuclease P protein 1 [OS=Homo sapiens]	403
3.67309	-0.496262	Q7L2E3-1	Q7L2E3-1 Putative ATP-dependent RNA helicase DHX30 [OS=Homo sapiens]	1194
0.212983	-0.0662003	Q7L8L6	Q7L8L6 FAST kinase domain-containing protein 5 [OS=Homo sapiens]	764
0.0390376	0.0721353	Q7Z794	Q7Z794 Keratin, type II cytoskeletal 1b [OS=Homo sapiens]	578
0.918164	0.425211	Q86U38	Q86U38 Nucleolar protein 9 [OS=Homo sapiens]	636
0.563769	0.90535	Q86U86-1	Q86U86-1 Protein polybromo-1 [OS=Homo sapiens]	1689
3.07437	0.415439	Q86VP6-1	Q86VP6-1 cullin-associated nedd8-dissociated protein 1 [OS=Homo sapiens]	1230
2.14493	-1.15308	Q86VY4	Q86VY4 Testis-specific Y-encoded-like protein 5 [OS=Homo sapiens]	417
0.81298	0.10578	Q86WJ1-1	Q86WJ1-1 Chromodomain-helicase-DNA-binding protein 1-like [OS=Homo sapiens]	897
1.49888	0.325092	Q86XI2-1	Q86XI2-1 condensin-2 complex subunit G2 [OS=Homo sapiens]	1143
2.04733	0.382669	Q86Y56	Q86Y56 Dynein assembly factor 5, axonemal [OS=Homo sapiens]	855
0.835467	0.874502	Q86YZ3	Q86YZ3 Hornerin [OS=Homo sapiens]	2850
0.529533	1.06286	Q8IWA0	Q8IWA0 WD repeat-containing protein 75 [OS=Homo sapiens]	830
2.34083	0.62617	Q8IX12	Q8IX12 Cell division cycle and apoptosis regulator protein 1 [OS=Homo sapiens]	1150
1.00434	-2.8407	Q8IY81	Q8IY81 pre-rRNA processing protein FTSJ3 [OS=Homo sapiens]	847
1.21567	-0.612776	Q8IYB3	Q8IYB3 Serine/arginine repetitive matrix protein 1 [OS=Homo sapiens]	904
1.25636	0.378859	Q8IZ69	Q8IZ69 tRNA (uracil-5-)-methyltransferase homolog A [OS=Homo sapiens]	625
1.91621	0.671405	Q8N122	Q8N122 Regulatory-associated protein of mTOR [OS=Homo sapiens]	1335
0.157596	-0.0341072	Q8N163-1	Q8N163-1 Cell cycle and apoptosis regulator protein 2 [OS=Homo sapiens]	923
0.23385	-0.0634543	Q8N1F7-1	Q8N1F7-1 Nuclear pore complex protein Nup93 [OS=Homo sapiens]	819
0.272387	0.203388	Q8N1N4	Q8N1N4 Keratin, type II cytoskeletal 78 [OS=Homo sapiens]	520
2.14768	0.340976	Q8N3C0	Q8N3C0 Activating signal cointegrator 1 complex subunit 3 [OS=Homo sapiens]	2202
1.09216	-0.555096	Q8N5F7	Q8N5F7 NF-kappa-B-activating protein [OS=Homo sapiens]	415
0.992801	1.84157	Q8N6R0-3	Q8N6R0-3 Isoform 3 of Methyltransferase-like protein 13 [OS=Homo sapiens]	613
0.776929	1.06907	Q8NBM4-1	Q8NBM4-1 Ubiquitin-associated domain-containing protein 2 [OS=Homo sapiens]	344
3.05995	-1.76372	Q8NC51-1	Q8NC51-1 Plasminogen activator inhibitor 1 RNA-binding protein [OS=Homo sapiens]	408
0.905204	-0.664601	Q8NCA5	Q8NCA5 protein FAM98A [OS=Homo sapiens]	519
0.795816	1.49085	Q8NF37	Q8NF37 Lysophosphatidylcholine acyltransferase 1 [OS=Homo sapiens]	534
1.71223	0.600252	Q8NHQ1-1	Q8NHQ1-1 Centrosomal protein of 70 kDa [OS=Homo sapiens]	597
1.66243	0.498686	Q8NI60-1	Q8NI60-1 Atypical kinase ADCK3, mitochondrial [OS=Homo sapiens]	647
0.30078	-0.258226	Q8TAQ2	Q8TAQ2 SWI/SNF complex subunit SMARCC2 [OS=Homo sapiens]	1214
2.39915	-1.18698	Q8TCG1	Q8TCG1 Protein CIP2A [OS=Homo sapiens]	905
2.09716	-0.615615	Q8TDD1	Q8TDD1 ATP-dependent RNA helicase DDX54 [OS=Homo sapiens]	881
3.32134	-2.09625	Q8TDN6	Q8TDN6 Ribosome biogenesis protein BRX1 homolog [OS=Homo sapiens]	353
2.16212	0.409084	Q8TEX9-1	Q8TEX9-1 Importin-4 [OS=Homo sapiens]	1081
0.127146	-0.157138	Q8WTW3	Q8WTW3 conserved oligomeric Golgi complex subunit 1 [OS=Homo sapiens]	980
0.325614	0.112089	Q8WUA4-1	Q8WUA4-1 General transcription factor 3C polypeptide 2 [OS=Homo sapiens]	911
1.58187	0.288162	Q8WUD6-1	Q8WUD6-1 Cholinephosphotransferase 1 [OS=Homo sapiens]	406
2.65643	-0.746772	Q92499	Q92499 ATP-dependent RNA helicase DDX1 [OS=Homo sapiens]	740
0.11377	0.0608304	Q92572	Q92572 AP-3 complex subunit sigma-1 [OS=Homo sapiens]	193
0.197926	0.0652129	Q92608-1	Q92608-1 Dedicator of cytokinesis protein 2 [OS=Homo sapiens]	1830
2.41225	0.566095	Q92616	Q92616 translational activator GCN1 [OS=Homo sapiens]	2671
2.2671	0.311273	Q92621	Q92621 Nuclear pore complex protein Nup205 [OS=Homo sapiens]	2012
4.15958	-1.01424	Q92734-1	Q92734-1 Protein TFG [OS=Homo sapiens]	400
2.73203	-0.405493	Q92841	Q92841 Probable ATP-dependent RNA helicase DDX17 [OS=Homo sapiens]	729
2.80977	-0.476049	Q92900-2	Q92900-2 Isoform 2 of Regulator of nonsense transcripts 1 [OS=Homo sapiens]	1118
0.421549	0.12498	Q92922	Q92922 SWI/SNF complex subunit SMARCC1 [OS=Homo sapiens]	1105
0.463561	0.0983804	Q92974	Q92974 Rho guanine nucleotide exchange factor 2 [OS=Homo sapiens]	986
0.152166	0.0931498	Q93008-1	Q93008-1 Isoform 2 of Probable ubiquitin carboxyl-terminal hydrolase FAF-X [OS=Homo sapiens]	2554
0.555287	-0.274177	Q969G3	Q969G3 SWI/SNF-related matrix-associated actin-dependent regulator of chromatin subfamily E member 1 [OS=Homo sapiens]	411
1.31618	-0.39265	Q969Q0	Q969Q0 60S ribosomal protein L36a-like [OS=Homo sapiens]	106
6.30681	4.24472	Q969S3	Q969S3 Zinc finger protein 622 [OS=Homo sapiens]	477
1.4052	0.248738	Q969V3	Q969V3 Nicalin [OS=Homo sapiens]	563
0.46564	-0.113564	Q969X6	Q969X6 Cirhin [OS=Homo sapiens]	686
0.879929	0.287415	Q969Z0-1	Q969Z0-1 Protein TBRG4 [OS=Homo sapiens]	631
0.0580396	0.0467536	Q96A65	Q96A65 Exocyst complex component 4 [OS=Homo sapiens]	974
2.47427	-4.54421	Q96CW5	Q96CW5 Gamma-tubulin complex component 3 [OS=Homo sapiens]	907
6.20655	3.93412	Q96D46	Q96D46 60S ribosomal export protein NMD3 [OS=Homo sapiens]	503
0.105285	0.0469392	Q96H55-1	Q96H55-1 unconventional myosin-XIX [OS=Homo sapiens]	970
0.0423924	-0.0132141	Q96HS1-1	Q96HS1-1 Serine/threonine-protein phosphatase Pgam5, mitochondrial [OS=Homo sapiens]	289
0.985461	0.348822	Q96I25	Q96I25 Splicing factor 45 [OS=Homo sapiens]	401
0.38819	-0.0755266	Q96JB3-1	Q96JB3-1 hypermethylated in cancer 2 protein [OS=Homo sapiens]	615
3.45628	-1.07482	Q96PK6-1	Q96PK6-1 RNA-binding protein 14 [OS=Homo sapiens]	669
0.573565	0.263709	Q96QU8	Q96QU8 Exportin-6 [OS=Homo sapiens]	1125
2.10288	-0.822636	Q96SB3	Q96SB3 Neurabin-2 [OS=Homo sapiens]	815
0.154773	-0.0933196	Q96T76-1	Q96T76-1 MMS19 nucleotide excision repair protein homolog [OS=Homo sapiens]	1030
1.1706	0.400639	Q99832	Q99832 T-complex protein 1 subunit eta [OS=Homo sapiens]	543
5.74665	-2.54434	Q99848	Q99848 Probable rRNA-processing protein EBP2 [OS=Homo sapiens]	306
1.14333	0.180365	Q9BPX3	Q9BPX3 Condensin complex subunit 3 [OS=Homo sapiens]	1015
3.02482	-1.05603	Q9BQ39	Q9BQ39 ATP-dependent RNA helicase DDX50 [OS=Homo sapiens]	737
2.25641	1.52567	Q9BQA1	Q9BQA1 Methylosome protein 50 [OS=Homo sapiens]	342
1.2523	0.870941	Q9BQE3	Q9BQE3 Tubulin alpha-1C chain [OS=Homo sapiens]	449
0.184083	0.0561237	Q9BQG0	Q9BQG0 Myb-binding protein 1A [OS=Homo sapiens]	1328
4.96763	1.67687	Q9BRS2	Q9BRS2 Serine/threonine-protein kinase RIO1 [OS=Homo sapiens]	568
0.0831146	-0.0485249	Q9BTW9	Q9BTW9 Tubulin-specific chaperone D [OS=Homo sapiens]	1192
1.53141	0.542767	Q9BUF5	Q9BUF5 Tubulin beta-6 chain [OS=Homo sapiens]	446
0.551	-0.116863	Q9BUJ2-1	Q9BUJ2-1 Heterogeneous nuclear ribonucleoprotein U-like protein 1 [OS=Homo sapiens]	856
0.207347	0.102431	Q9BUQ8	Q9BUQ8 Probable ATP-dependent RNA helicase DDX23 [OS=Homo sapiens]	820
2.53818	-0.587233	Q9BVP2	Q9BVP2 Guanine nucleotide-binding protein-like 3 [OS=Homo sapiens]	549
0.21669	0.0908731	Q9BXW9-1	Q9BXW9-1 Isoform 1 of Fanconi anemia group D2 protein [OS=Homo sapiens]	1471
3.49473	3.96425	Q9BYG3	Q9BYG3 MKI67 FHA domain-interacting nucleolar phosphoprotein [OS=Homo sapiens]	293
5.40919	-1.46103	Q9BZE4	Q9BZE4 Nucleolar GTP-binding protein 1 [OS=Homo sapiens]	634
4.6556	6.02856	Q9H089	Q9H089 Large subunit GTPase 1 homolog [OS=Homo sapiens]	658
0.00810754	0.00340207	Q9H0A0	Q9H0A0 N-acetyltransferase 10 [OS=Homo sapiens]	1025
1.72257	-0.711817	Q9H0D6-1	Q9H0D6-1 5'-3' exoribonuclease 2 [OS=Homo sapiens]	950
1.01105	0.228664	Q9H2M9	Q9H2M9 Rab3 GTPase-activating protein non-catalytic subunit [OS=Homo sapiens]	1393
1.81866	0.430674	Q9H2V7	Q9H2V7 Protein spinster homolog 1 [OS=Homo sapiens]	528
1.04788	1.27972	Q9H307	Q9H307 Pinin [OS=Homo sapiens]	717
0.234876	-0.09062	Q9H3U1-2	Q9H3U1-2 Isoform 2 of Protein unc-45 homolog A [OS=Homo sapiens]	929
3.63173	2.33877	Q9H4M9	Q9H4M9 EH domain-containing protein 1 [OS=Homo sapiens]	534
0.669854	0.216262	Q9H583	Q9H583 HEAT repeat-containing protein 1 [OS=Homo sapiens]	2144
1.84312	0.438339	Q9H5Q4	Q9H5Q4 Dimethyladenosine transferase 2, mitochondrial [OS=Homo sapiens]	396
0.304284	1.19358	Q9H7B2	Q9H7B2 Ribosome production factor 2 homolog [OS=Homo sapiens]	306
2.73833	-0.507221	Q9H8H2	Q9H8H2 Probable ATP-dependent RNA helicase DDX31 [OS=Homo sapiens]	851
1.23054	0.452489	Q9H9B4	Q9H9B4 Sideroflexin-1 [OS=Homo sapiens]	322
1.47305	0.291274	Q9HAV4	Q9HAV4 exportin-5 [OS=Homo sapiens]	1204
2.65766	-0.587826	Q9HCE1	Q9HCE1 Putative helicase MOV-10 [OS=Homo sapiens]	1003
1.5426	-0.291614	Q9NQ55-1	Q9NQ55-1 suppressor of SWI4 1 homolog [OS=Homo sapiens]	473
3.03489	-0.857965	Q9NR30-1	Q9NR30-1 Nucleolar RNA helicase 2 [OS=Homo sapiens]	783
0.901857	0.180839	Q9NR50-1	Q9NR50-1 Translation initiation factor eIF-2B subunit gamma [OS=Homo sapiens]	452
1.19609	0.361654	Q9NRG9-1	Q9NRG9-1 Aladin [OS=Homo sapiens]	546
0.492195	-0.205577	Q9NRR4-1	Q9NRR4-1 Ribonuclease 3 [OS=Homo sapiens]	1374
3.00857	1.07491	Q9NRX1	Q9NRX1 RNA-binding protein pno1 [OS=Homo sapiens]	252
0.333634	0.256291	Q9NRZ9	Q9NRZ9 Lymphoid-specific helicase [OS=Homo sapiens]	838
0.692678	0.213444	Q9NS69	Q9NS69 Mitochondrial import receptor subunit TOM22 homolog [OS=Homo sapiens]	142
0.134724	0.148307	Q9NTI5	Q9NTI5 Sister chromatid cohesion protein PDS5 homolog B [OS=Homo sapiens]	1447
2.6589	0.636798	Q9NU22	Q9NU22 Midasin [OS=Homo sapiens]	5596
3.85659	-1.58333	Q9NUD5	Q9NUD5 Zinc finger CCHC domain-containing protein 3 [OS=Homo sapiens]	404
3.01991	-0.929048	Q9NUL3	Q9NUL3 Double-stranded RNA-binding protein Staufen homolog 2 [OS=Homo sapiens]	570
0.38591	-0.9689	Q9NUL7	Q9NUL7 Probable ATP-dependent RNA helicase DDX28 [OS=Homo sapiens]	540
1.28427	-0.305204	Q9NV06	Q9NV06 DDB1- and CUL4-associated factor 13 [OS=Homo sapiens]	445
0.335444	-0.683701	Q9NV92	Q9NV92 NEDD4 family-interacting protein 2 [OS=Homo sapiens]	336
0.35753	0.727247	Q9NVH1-1	Q9NVH1-1 DnaJ homolog subfamily C member 11 [OS=Homo sapiens]	559
1.9887	0.421768	Q9NVI7	Q9NVI7 ATPase family AAA domain-containing protein 3A [OS=Homo sapiens]	634
0.387995	0.0953547	Q9NVP1	Q9NVP1 ATP-dependent RNA helicase DDX18 [OS=Homo sapiens]	670
0.185401	0.0773309	Q9NVU7	Q9NVU7 Protein SDA1 homolog [OS=Homo sapiens]	687
0.188942	-0.0586548	Q9NW13-1	Q9NW13-1 RNA-binding protein 28 [OS=Homo sapiens]	759
5.41033	-3.41872	Q9NX58	Q9NX58 Cell growth-regulating nucleolar protein [OS=Homo sapiens]	379
1.98717	0.922583	Q9NYF8-1	Q9NYF8-1 Bcl-2-associated transcription factor 1 [OS=Homo sapiens]	920
0.0427696	0.0269407	Q9NYH9	Q9NYH9 U3 small nucleolar RNA-associated protein 6 homolog [OS=Homo sapiens]	597
1.91804	0.34285	Q9NYL9	Q9NYL9 tropomodulin-3 [OS=Homo sapiens]	352
0.996651	0.442804	Q9NYY8	Q9NYY8 FAST kinase domain-containing protein 2 [OS=Homo sapiens]	710
0.502389	0.568958	Q9NZ01-1	Q9NZ01-1 Very-long-chain enoyl-CoA reductase [OS=Homo sapiens]	308
0.609765	-0.139119	Q9NZB2-1	Q9NZB2-1 Constitutive coactivator of PPAR-gamma-like protein 1 [OS=Homo sapiens]	1118
1.12916	-0.197175	Q9NZI8	Q9NZI8 Insulin-like growth factor 2 mRNA-binding protein 1 [OS=Homo sapiens]	577
3.1943	1.68408	Q9NZM5	Q9NZM5 Glioma tumor suppressor candidate region gene 2 protein [OS=Homo sapiens]	478
1.64032	0.573853	Q9P035	Q9P035 Very-long-chain (3R)-3-hydroxyacyl-CoA dehydratase 3 [OS=Homo sapiens]	362
1.28666	0.291547	Q9UBF2	Q9UBF2 Coatomer subunit gamma-2 [OS=Homo sapiens]	871
1.445	0.390479	Q9UBM7	Q9UBM7 7-dehydrocholesterol reductase [OS=Homo sapiens]	475
1.01293	1.23544	Q9UBQ5	Q9UBQ5 Eukaryotic translation initiation factor 3 subunit K [OS=Homo sapiens]	218
1.68253	0.35878	Q9UHI6	Q9UHI6 Probable ATP-dependent RNA helicase DDX20 [OS=Homo sapiens]	824
0.0314936	0.0196826	Q9UI10-1	Q9UI10-1 translation initiation factor eIF-2B subunit delta [OS=Homo sapiens]	523
0.959909	0.412961	Q9UI12-1	Q9UI12-1 V-type proton ATPase subunit H [OS=Homo sapiens]	483
0.100076	0.055261	Q9UI26	Q9UI26 Importin-11 [OS=Homo sapiens]	975
1.57986	0.338015	Q9UIA9	Q9UIA9 exportin-7 [OS=Homo sapiens]	1087
1.52099	0.171628	Q9UJS0	Q9UJS0 Calcium-binding mitochondrial carrier protein Aralar2 [OS=Homo sapiens]	675
0.268026	-0.0746625	Q9UJV9	Q9UJV9 Probable ATP-dependent RNA helicase DDX41 [OS=Homo sapiens]	622
1.60421	1.13792	Q9UKD2	Q9UKD2 mRNA turnover protein 4 homolog [OS=Homo sapiens]	239
2.31203	0.895843	Q9ULX3	Q9ULX3 RNA-binding protein NOB1 [OS=Homo sapiens]	412
0.674961	0.474772	Q9UN37	Q9UN37 Vacuolar protein sorting-associated protein 4A [OS=Homo sapiens]	437
2.26268	-0.922919	Q9UN86	Q9UN86 Ras GTPase-activating protein-binding protein 2 [OS=Homo sapiens]	482
5.61019	4.1884	Q9UNI6	Q9UNI6 Dual specificity protein phosphatase 12 [OS=Homo sapiens]	340
1.45734	-0.160989	Q9UNX4	Q9UNX4 WD repeat-containing protein 3 [OS=Homo sapiens]	943
0.852382	0.136994	Q9UPW6	Q9UPW6 DNA-binding protein SATB2 [OS=Homo sapiens]	733
1.3808	0.402281	Q9Y230	Q9Y230 RuvB-like 2 [OS=Homo sapiens]	463
0.611552	0.382257	Q9Y262	Q9Y262 eukaryotic translation initiation factor 3 subunit L [OS=Homo sapiens]	564
0.584246	0.312183	Q9Y265	Q9Y265 RuvB-like 1 [OS=Homo sapiens]	456
0.781272	0.444465	Q9Y277	Q9Y277 Voltage-dependent anion-selective channel protein 3 [OS=Homo sapiens]	283
2.91824	0.71534	Q9Y2H1	Q9Y2H1 serine/threonine-protein kinase 38-like [OS=Homo sapiens]	464
0.117394	0.0918528	Q9Y2L1-1	Q9Y2L1-1 exosome complex exonuclease RRP44 [OS=Homo sapiens]	958
2.20801	1.00917	Q9Y2W1	Q9Y2W1 Thyroid hormone receptor-associated protein 3 [OS=Homo sapiens]	955
0.0366414	-0.00936381	Q9Y2X3	Q9Y2X3 Nucleolar protein 58 [OS=Homo sapiens]	529
0.0586433	0.0192299	Q9Y383	Q9Y383 Putative RNA-binding protein Luc7-like 2 [OS=Homo sapiens]	392
0.128545	-0.0599168	Q9Y3C1	Q9Y3C1 nucleolar protein 16 [OS=Homo sapiens]	178
3.36929	-0.75015	Q9Y3I0	Q9Y3I0 tRNA-splicing ligase RtcB homolog [OS=Homo sapiens]	505
2.29794	0.379419	Q9Y3T9	Q9Y3T9 Nucleolar complex protein 2 homolog [OS=Homo sapiens]	749
0.369734	-0.355776	Q9Y3U8	Q9Y3U8 60S ribosomal protein L36 [OS=Homo sapiens]	105
0.400776	0.156586	Q9Y4R8	Q9Y4R8 telomere length regulation protein TEL2 homolog [OS=Homo sapiens]	837
2.50672	-1.37452	Q9Y5A9-1	Q9Y5A9-1 YTH domain-containing family protein 2 [OS=Homo sapiens]	579
0.684605	0.20883	Q9Y5L0-1	Q9Y5L0-1 Isoform 1 of Transportin-3 [OS=Homo sapiens]	957
0.397733	0.119261	Q9Y5Q8-1	Q9Y5Q8-1 general transcription factor 3C polypeptide 5 [OS=Homo sapiens]	519
0.252426	0.0598857	Q9Y5Q9	Q9Y5Q9 General transcription factor 3C polypeptide 3 [OS=Homo sapiens]	886
2.39065	1.23416	Q9Y5S9	Q9Y5S9 RNA-binding protein 8A [OS=Homo sapiens]	174
1.69096	0.261044	Q9Y678	Q9Y678 Coatomer subunit gamma-1 [OS=Homo sapiens]	874
1.31391	0.558363	Q9Y679-1	Q9Y679-1 Ancient ubiquitous protein 1 [OS=Homo sapiens]	476
0.144515	-0.0824604	Q9Y6E2	Q9Y6E2 Basic leucine zipper and W2 domain-containing protein 2 [OS=Homo sapiens]	419
