## Supplementary material for "ZNF574 is a Quality Control Factor For Defective Ribosome Biogenesis Intermediates": Suplemental_Materials: Table_S4.xlsx

### Sheet: Sheet1
(-)Log p-value ZNF574-GFP/GFP	Difference ZNF574-GFP/GFP	Protein	query	symbol	Description
0.841014	0.483098	O14654	O14654	IRS4	O14654 insulin receptor substrate 4 [OS=Homo sapiens]
0.347897	-0.341431	O43143	O43143	DHX15	O43143 Pre-mRNA-splicing factor ATP-dependent RNA helicase DHX15 [OS=Homo sapiens]
3.93619	4.0845	O43422-1	O43422	THAP12	O43422-1 52 kDa repressor of the inhibitor of the protein kinase [OS=Homo sapiens]
0.546337	1.01995	O43809	O43809	NUDT21	O43809 Cleavage and polyadenylation specificity factor subunit 5 [OS=Homo sapiens]
4.39872	3.82761	O75616-1	O75616	ERAL1	O75616-1 GTPase Era, mitochondrial [OS=Homo sapiens]
3.77353	4.00196	O76021	O76021	RSL1D1	O76021 Ribosomal L1 domain-containing protein 1 [OS=Homo sapiens]
2.21335	1.2989	O95625	O95625	ZBTB11	O95625 Zinc finger and BTB domain-containing protein 11 [OS=Homo sapiens]
0.27158	0.666592	P01765	P01765	unknown	P01765 Ig heavy chain V-III region TIL [OS=Homo sapiens]
0.471554	0.311574	P02533	P02533	KRT14	P02533 Keratin, type I cytoskeletal 14 [OS=Homo sapiens]
0.603328	-0.86916	P02538	P02538	KRT6A	P02538 Keratin, type II cytoskeletal 6A [OS=Homo sapiens]
0.165704	0.618816	P05141	P05141	SLC25A5	P05141 ADP/ATP translocase 2 [OS=Homo sapiens]
3.53038	5.11912	P05388	P05388	RPLP0	P05388 60S acidic ribosomal protein P0 [OS=Homo sapiens]
2.03201	1.68885	P06748	P06748	NPM1	P06748 Nucleophosmin [OS=Homo sapiens]
2.50214	1.58801	P07305	P07305	H1-0	P07305 Histone H1.0 [OS=Homo sapiens]
0.143323	-0.407527	P07437	P07437	TUBB	P07437 tubulin beta chain [OS=Homo sapiens]
0.427034	-0.168928	P07477	P07477	PRSS1	P07477 Trypsin-1 [OS=Homo sapiens]
3.64184	1.13287	P07814	P07814	EPRS1	P07814 Bifunctional glutamate/proline--tRNA ligase [OS=Homo sapiens]
3.62459	4.37233	P07910-1	P07910	HNRNPC	P07910-1 Heterogeneous nuclear ribonucleoproteins C1/C2 [OS=Homo sapiens]
0.231298	0.543196	P08779	P08779	KRT16	P08779 Keratin, type I cytoskeletal 16 [OS=Homo sapiens]
3.05713	6.53048	P0DMV8	P0DMV8	HSPA1B	P0DMV8 heat shock 70 kDa protein 1A [OS=Homo sapiens]
4.69147	6.20422	P10412	P10412	H1-4	P10412 Histone H1.4 [OS=Homo sapiens]
4.70634	6.05507	P11021	P11021	HSPA5	P11021 78 kDa glucose-regulated protein [OS=Homo sapiens]
1.56541	3.47454	P11142-1	P11142	HSPA8	P11142-1 Heat shock cognate 71 kDa protein [OS=Homo sapiens]
2.71946	3.48516	P11387	P11387	TOP1	P11387 DNA topoisomerase 1 [OS=Homo sapiens]
2.00001	1.14504	P13639	P13639	EEF2	P13639 Elongation factor 2 [OS=Homo sapiens]
0.327652	0.256215	P13647	P13647	KRT5	P13647 keratin, type II cytoskeletal 5 [OS=Homo sapiens]
3.99991	3.34638	P15880	P15880	RPS2	P15880 40S ribosomal protein S2 [OS=Homo sapiens]
0.530417	-0.647921	P15924-1	P15924	DSP	P15924-1 Desmoplakin [OS=Homo sapiens]
3.31307	3.84038	P16403	P16403	H1-2	P16403 Histone H1.2 [OS=Homo sapiens]
4.43107	3.77054	P16632-1	P16632	RPS24	P16632-1 40S ribosomal protein S24 [OS=Homo sapiens]
2.68944	2.79683	P16989-1	P16989	YBX3	P16989-1 Y-box-binding protein 3 [OS=Homo sapiens]
3.90981	5.82079	P18077	P18077	RPL35A	P18077 60S ribosomal protein L35a [OS=Homo sapiens]
2.98195	4.94478	P18124	P18124	RPL7	P18124 60S ribosomal protein L7 [OS=Homo sapiens]
4.0536	4.48666	P18621	P18621	RPL17	P18621 60S ribosomal protein L17 [OS=Homo sapiens]
0.378342	-0.333879	P20700	P20700	LMNB1	P20700 Lamin-B1 [OS=Homo sapiens]
4.59183	3.99566	P23396-1	P23396	RPS3	P23396-1 40S ribosomal protein S3 [OS=Homo sapiens]
3.46457	2.97667	P25398	P25398	RPS12	P25398 40S ribosomal protein S12 [OS=Homo sapiens]
4.73412	6.59956	P26373-1	P26373	RPL13	P26373-1 60S ribosomal protein L13 [OS=Homo sapiens]
3.63891	4.49715	P27635	P27635	RPL10	P27635 60S ribosomal protein L10 [OS=Homo sapiens]
3.32661	6.90634	P30050-1	P30050	RPL12	P30050-1 60S ribosomal protein L12 [OS=Homo sapiens]
2.72665	1.78275	P31943	P31943	HNRNPH1	P31943 Heterogeneous nuclear ribonucleoprotein H [OS=Homo sapiens]
5.18392	7.5784	P36578	P36578	RPL4	P36578 60S ribosomal protein L4 [OS=Homo sapiens]
1.71408	1.33798	P38646	P38646	HSPA9	P38646 Stress-70 protein, mitochondrial [OS=Homo sapiens]
4.72465	5.83565	P39023	P39023	RPL3	P39023 60S ribosomal protein L3 [OS=Homo sapiens]
5.09882	5.43704	P40429	P40429	RPL13A	P40429 60S ribosomal protein L13a [OS=Homo sapiens]
4.06102	4.69589	P42766	P42766	RPL35	P42766 60S ribosomal protein L35 [OS=Homo sapiens]
2.67972	1.69576	P46087	P46087	NOP2	P46087 Probable 28S rRNA (cytosine(4447)-C(5))-methyltransferase [OS=Homo sapiens]
4.35785	6.19764	P46776	P46776	RPL27A	P46776 60S ribosomal protein L27a [OS=Homo sapiens]
4.56829	5.20672	P46777	P46777	RPL5	P46777 60S ribosomal protein L5 [OS=Homo sapiens]
5.67618	4.88165	P46778	P46778	RPL21	P46778 60S ribosomal protein L21 [OS=Homo sapiens]
4.96873	5.46453	P46779	P46779	RPL28	P46779 60S ribosomal protein L28 [OS=Homo sapiens]
4.01891	5.05024	P46781	P46781	RPS9	P46781 40S ribosomal protein S9 [OS=Homo sapiens]
5.51603	7.87043	P47914	P47914	RPL29	P47914 60S ribosomal protein L29 [OS=Homo sapiens]
4.21698	5.6005	P49207	P49207	RPL34	P49207 60S ribosomal protein L34 [OS=Homo sapiens]
6.01979	5.39209	P50914	P50914	RPL14	P50914 60S ribosomal protein L14 [OS=Homo sapiens]
2.84927	3.02059	P51398-1	P51398	DAP3	P51398-1 28S ribosomal protein S29, mitochondrial [OS=Homo sapiens]
1.93531	0.981838	P51659-1	P51659	HSD17B4	P51659-1 peroxisomal multifunctional enzyme type 2 [OS=Homo sapiens]
3.22502	4.65387	P52272	P52272	HNRNPM	P52272 Heterogeneous nuclear ribonucleoprotein M [OS=Homo sapiens]
1.72936	5.02978	P58876	P58876	H2BC5	P58876 Histone H2B type 1-D [OS=Homo sapiens]
2.39165	2.57755	P61247	P61247	RPS3A	P61247 40S ribosomal protein S3a [OS=Homo sapiens]
2.99116	3.67734	P61254	P61254	RPL26	P61254 60S ribosomal protein L26 [OS=Homo sapiens]
4.16787	6.73869	P61313-1	P61313	RPL15	P61313-1 60S ribosomal protein L15 [OS=Homo sapiens]
4.0748	5.95733	P61353	P61353	RPL27	P61353 60S ribosomal protein L27 [OS=Homo sapiens]
3.65394	2.19604	P61927	P61927	RPL37	P61927 60S ribosomal protein L37 [OS=Homo sapiens]
5.14876	6.36235	P62241	P62241	RPS8	P62241 40S ribosomal protein S8 [OS=Homo sapiens]
3.38929	4.34389	P62263	P62263	RPS14	P62263 40S ribosomal protein S14 [OS=Homo sapiens]
1.20919	1.94736	P62266	P62266	RPS23	P62266 40S ribosomal protein S23 [OS=Homo sapiens]
3.00701	2.16004	P62269	P62269	RPS18	P62269 40S ribosomal protein S18 [OS=Homo sapiens]
0.846706	1.32148	P62277	P62277	RPS13	P62277 40S ribosomal protein S13 [OS=Homo sapiens]
2.62121	3.57825	P62280	P62280	RPS11	P62280 40S ribosomal protein S11 [OS=Homo sapiens]
6.04613	7.88838	P62424	P62424	RPL7A	P62424 60S ribosomal protein L7a [OS=Homo sapiens]
1.17126	3.8667	P62701	P62701	RPS4X	P62701 40S ribosomal protein S4, X isoform [OS=Homo sapiens]
2.18872	3.01174	P62750	P62750	RPL23A	P62750 60S ribosomal protein L23a [OS=Homo sapiens]
3.9035	6.2355	P62753	P62753	RPS6	P62753 40S RIBOSOMAL PROTEIN S6 [OS=Homo sapiens]
1.20996	3.04088	P62805	P62805	H4C15	P62805 histone H4 [OS=Homo sapiens]
2.27869	3.59622	P62829	P62829	RPL23	P62829 60S ribosomal protein L23 [OS=Homo sapiens]
4.24204	5.12507	P62851	P62851	RPS25	P62851 40S ribosomal protein S25 [OS=Homo sapiens]
2.03087	4.48277	P62854	P62854	RPS26	P62854 40S ribosomal protein S26 [OS=Homo sapiens]
0.953688	-0.355059	P62861	P62861	FAU	P62861 40S ribosomal protein S30 [OS=Homo sapiens]
5.28684	5.90147	P62888	P62888	RPL30	P62888 60S ribosomal protein L30 [OS=Homo sapiens]
6.65382	7.40376	P62906	P62906	RPL10A	P62906 60S ribosomal protein L10A [OS=Homo sapiens]
4.59404	4.90217	P62910	P62910	RPL32	P62910 60S ribosomal protein L32 [OS=Homo sapiens]
3.41094	3.45531	P62913	P62913	RPL11	P62913 60S ribosomal protein L11 [OS=Homo sapiens]
3.77513	7.49347	P62917	P62917	RPL8	P62917 60S ribosomal protein L8 [OS=Homo sapiens]
3.0935	3.51153	P62987	P62987	UBA52	P62987 Ubiquitin-60S ribosomal protein L40 [OS=Homo sapiens]
0.106723	-0.589546	P63173	P63173	RPL38	P63173 60s ribosomal protein l38 [OS=Homo sapiens]
0.147547	0.4922	P63261	P63261	ACTG1	P63261 Actin, cytoplasmic 2 [OS=Homo sapiens]
3.60426	4.41085	P67809	P67809	YBX1	P67809 Nuclease-sensitive element-binding protein 1 [OS=Homo sapiens]
0.808219	1.99453	P68104	P68104	EEF1A1	P68104 Elongation factor 1-alpha 1 [OS=Homo sapiens]
0.462355	1.49115	P68363	P68363	TUBA1B	P68363 Tubulin alpha-1B chain [OS=Homo sapiens]
0.474971	0.609475	P78527	P78527	PRKDC	P78527 DNA-dependent protein kinase catalytic subunit [OS=Homo sapiens]
0.868898	-2.65863	P81605	P81605	DCD	P81605 Dermcidin [OS=Homo sapiens]
2.70746	3.91384	P82650	P82650	MRPS22	P82650 28S ribosomal protein S22, mitochondrial [OS=Homo sapiens]
2.24373	3.07935	P82675	P82675	MRPS5	P82675 28S ribosomal protein S5, mitochondrial [OS=Homo sapiens]
0.7087	0.282628	P82912-1	P82912	MRPS11	P82912-1 28S ribosomal protein S11, mitochondrial [OS=Homo sapiens]
2.82627	4.349	P82933	P82933	MRPS9	P82933 28S ribosomal protein S9, mitochondrial [OS=Homo sapiens]
3.04987	4.09921	P83731	P83731	RPL24	P83731 60S ribosomal protein L24 [OS=Homo sapiens]
4.10654	4.60602	P83881	P83881	RPL36A	P83881 60S ribosomal protein L36a [OS=Homo sapiens]
5.51437	7.2352	P84098	P84098	RPL19	P84098 60S ribosomal protein L19 [OS=Homo sapiens]
3.20186	4.07011	Q02543	Q02543	RPL18A	Q02543 60S ribosomal protein L18a [OS=Homo sapiens]
3.63873	7.19133	Q02878	Q02878	RPL6	Q02878 60S ribosomal protein L6 [OS=Homo sapiens]
1.66979	1.40862	Q03252	Q03252	LMNB2	Q03252 Lamin-B2 [OS=Homo sapiens]
2.98169	6.03661	Q07020	Q07020	RPL18	Q07020 60S ribosomal protein L18 [OS=Homo sapiens]
3.69809	2.34302	Q08211	Q08211	DHX9	Q08211 Atp-dependent rna helicase a [OS=Homo sapiens]
4.62109	4.06279	Q13263	Q13263	TRIM28	Q13263 Transcription intermediary factor 1-beta [OS=Homo sapiens]
2.71674	2.19936	Q13895	Q13895	BYSL	Q13895 Bystin [OS=Homo sapiens]
3.14272	2.12763	Q14498-1	Q14498	RBM39	Q14498-1 RNA-binding protein 39 [OS=Homo sapiens]
4.26027	2.59524	Q14684	Q14684	RRP1B	Q14684 Ribosomal RNA processing protein 1 homolog B [OS=Homo sapiens]
3.16864	2.56624	Q14978-1	Q14978	NOLC1	Q14978-1 nucleolar and coiled-body phosphoprotein 1 [OS=Homo sapiens]
2.13757	2.57688	Q15365	Q15365	PCBP1	Q15365 Poly(RC)-binding protein 1 [OS=Homo sapiens]
2.44508	3.20801	Q5JTH9-1	Q5JTH9	RRP12	Q5JTH9-1 RRP12-like protein [OS=Homo sapiens]
5.90077	12.1593	Q6ZN55-1	Q6ZN55	ZNF574	Q6ZN55-1 zinc finger protein 574 [OS=Homo sapiens]
4.19347	2.72933	Q7L2E3-1	Q7L2E3	DHX30	Q7L2E3-1 Putative ATP-dependent RNA helicase DHX30 [OS=Homo sapiens]
0.0484044	0.070563	Q86YZ3	Q86YZ3	HRNR	Q86YZ3 Hornerin [OS=Homo sapiens]
1.88237	2.39556	Q8N684-1	Q8N684	CPSF7	Q8N684-1 Cleavage and polyadenylation specificity factor subunit 7 [OS=Homo sapiens]
1.89199	1.81169	Q8TDD1	Q8TDD1	DDX54	Q8TDD1 ATP-dependent RNA helicase DDX54 [OS=Homo sapiens]
2.10715	1.66102	Q8WUA2	Q8WUA2	PPIL4	Q8WUA2 Peptidyl-prolyl cis-trans isomerase-like 4 [OS=Homo sapiens]
4.12872	3.89147	Q92552	Q92552	MRPS27	Q92552 28S ribosomal protein S27, mitochondrial [OS=Homo sapiens]
1.46165	0.622144	Q92616	Q92616	GCN1	Q92616 translational activator GCN1 [OS=Homo sapiens]
4.46432	1.82724	Q92841	Q92841	DDX17	Q92841 Probable ATP-dependent RNA helicase DDX17 [OS=Homo sapiens]
3.59182	3.88674	Q96EY7-1	Q96EY7	PTCD3	Q96EY7-1 pentatricopeptide repeat domain-containing protein 3, mitochondrial [OS=Homo sapiens]
2.27383	2.08258	Q99848	Q99848	EBNA1BP2	Q99848 Probable rRNA-processing protein EBP2 [OS=Homo sapiens]
3.21601	1.58025	Q9BQG0	Q9BQG0	MYBBP1A	Q9BQG0 Myb-binding protein 1A [OS=Homo sapiens]
3.6097	2.75903	Q9BVP2	Q9BVP2	GNL3	Q9BVP2 Guanine nucleotide-binding protein-like 3 [OS=Homo sapiens]
0.0267945	0.0610307	Q9BXJ9	Q9BXJ9	NAA15	Q9BXJ9 N-alpha-acetyltransferase 15, NatA auxiliary subunit [OS=Homo sapiens]
4.6866	1.63365	Q9BZE4	Q9BZE4	GTPBP4	Q9BZE4 Nucleolar GTP-binding protein 1 [OS=Homo sapiens]
2.33441	2.2321	Q9HCE1	Q9HCE1	MOV10	Q9HCE1 Putative helicase MOV-10 [OS=Homo sapiens]
4.68607	4.04718	Q9NR30-1	Q9NR30	DDX21	Q9NR30-1 Nucleolar RNA helicase 2 [OS=Homo sapiens]
3.0248	1.45071	Q9NVI7	Q9NVI7	ATAD3A	Q9NVI7 ATPase family AAA domain-containing protein 3A [OS=Homo sapiens]
3.60207	2.62319	Q9NZI8	Q9NZI8	IGF2BP1	Q9NZI8 Insulin-like growth factor 2 mRNA-binding protein 1 [OS=Homo sapiens]
1.35982	0.593698	Q9UJV9	Q9UJV9	DDX41	Q9UJV9 Probable ATP-dependent RNA helicase DDX41 [OS=Homo sapiens]
3.08085	3.69163	Q9Y383	Q9Y383	LUC7L2	Q9Y383 Putative RNA-binding protein Luc7-like 2 [OS=Homo sapiens]
4.54139	3.71381	Q9Y399	Q9Y399	MRPS2	Q9Y399 28S ribosomal protein S2, mitochondrial [OS=Homo sapiens]
0.951877	1.1223	Q9Y3D9	Q9Y3D9	MRPS23	Q9Y3D9 28S ribosomal protein S23, mitochondrial [OS=Homo sapiens]
4.18081	4.97639	Q9Y3U8	Q9Y3U8	RPL36	Q9Y3U8 60S ribosomal protein L36 [OS=Homo sapiens]
1.04068	1.23838	Q9Y421-1	Q9Y421	FAM32A	Q9Y421-1 Protein FAM32A [OS=Homo sapiens]
2.75149	1.88812	Q9Y4C2-1	Q9Y4C2	TCAF1	Q9Y4C2-1 TRPM8 channel-associated factor 1 [OS=Homo sapiens]
1.4153	2.73011	Q9Y676	Q9Y676	MRPS18B	Q9Y676 28S ribosomal protein S18b, mitochondrial [OS=Homo sapiens]
