## Supplementary material for "ZNF574 is a Quality Control Factor For Defective Ribosome Biogenesis Intermediates": Suplemental_Materials: Table_S5.xlsx

### Sheet: Sheet1
Name	backbone	construct	Resistance Marker
pKK387	lenti	pSFFV-uL16wt-3xFLAG-IRES-RFP	Amp
pKK388	lenti	pSFFV-uL16mut-3xFLAG-IRES-RFP	Amp
pJA2	lenti	pSFFV:uL16 wt-sfGFP	Amp
pJA8	lenti	pSFFV:Rpl10 mut sfGFP	Amp
pKK382	lenti	tet3G-uL16wt-3xFLAG-IRES-RFP	Amp
pKK383	lenti	tet3G-uL16mut-3xFLAG-IRES-RFP	Amp
pCJ16	lenti	tet3G-uL16wt-GFP	Amp
pCJ17	lenti	tet3G-uL16mut-GFP	Amp
pKK693	pHR	SFFV:HA-Ub-IRES-mCherry	Amp
pCJ6	lenti	pU6_sgBAG6_1 with Ef1alpha Puro-P2a_BFP	Amp
pCJ7	lenti	pU6_sgBAG6_2 with Ef1alpha Puro-P2a_BFP	Amp
pCJ8	lenti	pU6_sgHUWE1_1 with Ef1alpha Puro-P2a_BFP	Amp
pCJ9	lenti	pU6_sgHUWE1_2 with Ef1alpha Puro-P2a_BFP	Amp
pCJ10	lenti	pU6_sgTom1_1 with Ef1alpha Puro-P2a_BFP	Amp
pCJ11	lenti	pU6_sgTom1_2 with Ef1alpha Puro-P2a_BFP	Amp
pCJ12	lenti	pU6_sgUBC4_1 with Ef1alpha Puro-P2a_BFP	Amp
pCJ13	lenti	pU6_sgUBC4_2 with Ef1alpha Puro-P2a_BFP	Amp
pCJ14	lenti	pU6_sgUBE2O_1 with Ef1alpha Puro-P2a_BFP	Amp
pCJ15	lenti	pU6_sgUBE2O_2 with Ef1alpha Puro-P2a_BFP	Amp
pKK414	lenti	sgZNF574_1_BFP_Puro	Amp
pKK415	lenti	sgZNF574_2_BFP_Puro	Amp
pKK576	lenti	pSFFV-uL16mut-3FLAG-RFP	Amp
pKK577	lenti	pSFFV-uL16wt-3FLAG-RFP	Amp
pKK99	lenti	pmU6-sgGal4; EIF2alpha-BFP-t2a-PuroR	Amp
ja39	lenti	pSFFV:GFP-TEV-ZNF574	Amp
ja51	lenti	pSFFV: GFP-TEV-Znf574 C2H2 del 1	Amp
ja52	lenti	pSFFV: GFP-TEV-Znf574 C2H2 del 2	Amp
ja53	lenti	pSFFV: GFP-TEV-Znf574 C2H2 del 3	Amp
ja54	lenti	pSFFV: GFP-TEV-Znf574 C2H2 del 4	Amp
ja55	lenti	pSFFV: GFP-TEV-Znf574 C2H2 del 5	Amp
ja56	lenti	pSFFV: GFP-TEV-Znf574 C2H2 del 6	Amp
ja57	lenti	pSFFV: GFP-TEV-Znf574 C2H2 del 7	Amp
ja58	lenti	pSFFV: GFP-TEV-Znf574 C2H2 del 8	Amp
ja59	lenti	pSFFV: GFP-TEV-Znf574 C2H2 del 9	Amp
ja60	lenti	pSFFV: GFP-TEV-Znf574 C2H2 del 10	Amp
ja61	lenti	pSFFV: GFP-TEV-Znf574 C2H2 del 11	Amp
ja62	lenti	pSFFV: GFP-TEV-Znf574 C2H2 del 12	Amp
ja63	lenti	pSFFV: GFP-TEV-Znf574 C2H2 del 13	Amp
ja64	lenti	pSFFV: GFP-TEV-Znf574 C2H2 del 14	Amp
ja65	lenti	pSFFV: GFP-TEV-Znf574 C2H2 del 15	Amp
ja66	lenti	pSFFV: GFP-TEV-Znf574 C2H2 del 16	Amp
ja67	lenti	pSFFV: GFP-TEV-Znf574 C2H2 del 17	Amp
ja68	lenti	pSFFV: GFP-TEV-Znf574 C2H2 del 18	Amp
ja69	lenti	pSFFV: GFP-TEV-Znf574 C2H2 del 19	Amp
ja70	lenti	pSFFV: GFP-TEV-Znf574 C2H2 del 20	Amp
pKK625	lenti	SFFV:GFP-TEV-ZNF574 delta last 4 C2H2	Amp
pKK627	lenti	tet3G:mCherry-tev-ZNF574	Amp
pKK628	lenti	tet3G:mCherry-ZNF575 delta last 4 C2H2	Amp
pKK562	lenti	pSSFV-uL16 mut-Keima	Amp
pKK563	lenti	pSSFV-uL16wt-Keima	Amp
pKK554	lenti	sgDusp11	Amp
pKK555	lenti	sgNol7	Amp
ja44	lenti	pSFFV: GFP-3xFLAG	Amp
