## Supplementary material for "ZNF574 is a Quality Control Factor For Defective Ribosome Biogenesis Intermediates": Suplemental_Materials: Table_S6.xlsx

### Sheet: Sheet1
Target	Protospacer
ZNF574	GCGGAGCAGGCGAGAGGCGA
Tom1_1	GTTGCTGTCAGCTGATTCCC
Tom1_2	GCGCCGCTGCCACCAACCCC
UBC4_1	GCCGCCTCGGCGATCTCGGT
UBC4_2	GCCTGCTGCAGGTGGACCGA
HUWE1_1	GTCCTCGTGGGATTCGTTGG
HUWE1_2	GTCCGGTAGAGGTTCTCGC
UBE2O_1	GTCGCGCAGAGCAGTTATGG
UBE2O_2	GGCTCTGCGCGAGTCTCGgg
BAG6_1	GTGAGTTAGGAGGGTTCGAT
BAG6_2	GGAGCTGGAGGACGAGAGGT
NEMF_1	GAGTACGGCGCGGAGGTCAA
NEMF_2	GGACCTGCCTAGGCCTGAGT
LTN1_1	GCTGCAACCGCGACCATGGG
LTN1_2	GACAGCTGCAACCGCGACCA
RNF10	GCAGGTCGGCCTCGGCCCAG
Ctr (Gal4)	GAACGACTAGTTAGGCGTGTA
