## Supplementary material for "ZNF574 is a Quality Control Factor For Defective Ribosome Biogenesis Intermediates": Suplemental_Materials: Table_S7.xlsx

### Sheet: Sheet1
Target	Forward primer	Reverse primer
GFP	GGGTGAAGGTGATGCTACAA	GAACACCATAGGTCAGAGTAGTG
RFP	GACTACTTGAAGCTGTCCTTCC	CGCAGCTTCACCTTGTAGAT
uL16	CTTCCTGTCCACCTATGTCTTT	GCTGAGTTGTCAACCTGTTTC
GAPDH	acgggaagcttgtcatcaat	catcgccccacttgatttt
ZNF574	atcgccgcatccacaca	gctgctgccgcacag
