## Supplementary material for "ZNF574 is a Quality Control Factor For Defective Ribosome Biogenesis Intermediates": Suplemental_Materials: Table_S8.xlsx

### Sheet: Sheet1
	pre-60Smut ribosomal subunit
Data collection and processing
Magnification	81,000× (nominal)
Voltage (kV)	300
Electron exposure (e-/Å2)	60
Defocus range (µm)	-2.5, -2.2, -1.9, -1.6, -1.3, -1.0
Pixel size (Å)	1.06
Initial particle images (no.)	539815
Final particle images (no)	193329
Map resolution at FSC = 0.143 (Å)	2.59
Refinement
Model resolution at FSC = 0.5 (Å)	2.8
CCmask	0.89
Map sharpening factor (Å2)	-75.5
Model composition
Chains	47
Non-hydrogen atoms	132746
Protein residues	6648
RNA residues	3660
Ligands: GTP/K+/Zn2+/Na+/EPE/Mg2+/H2O	1/155/5/2/1/227/5
B factors min/max/mean (Å2)
Protein	53.26/229.08/107.91
RNA	46.59/321.95/116.16
Ligand	48.17/284.32/106.07
R.m.s. deviations
Bond lengths (Å)	0.002
Bond angles (°)	0.459
Validation
MolProbity score	1.43
Clashscore	7.83
Rotamer outliers (%)	0.79
Protein
EM Ringer score	3.87
CaBLAM outliers (%)	0.94
Ramachandran plot
Favoured (%)	98.86
Allowed (%)	1.14
Disallowed (%)	0
RNA
Pucker outliers (%)	0.11
Bond outliers (%)	0.09
Angle outliers (%)	0
Suite outliers (%)	13.28
